# Symbiosis collapses during development of asexual offspring in the absence of heterotrophic feeding in a model cnidarian-algal symbiosis

**DOI:** 10.1101/2024.11.15.623823

**Authors:** Samuel A. Bedgood, Keyla Plichon, Virginia M. Weis

**Author notes:** Corresponding author: Samuel A. Bedgood.

## Abstract

A stable symbiosis between corals and dinoflagellate algae is crucial for coral reef health, and it is driven by nutrient exchange and environmental interactions. Our understanding of the homeostasis between host cnidarian and algal symbiont during the host adult stage is a longtime area of focus, but little is known about the balance of partners during development and regeneration. We investigated the role of symbiotic algae and heterotrophic feeding on development in the sea anemone model organism commonly called Aiptasia. We focused on asexually-produced offspring (G1), examining the effects of autotrophic and heterotrophic nutrition on developmental rates. We found that the presence of symbionts enhanced growth in fed conditions but impeded development and survival under starvation. The effect of symbiont presence on starved offspring was dose-dependent where those offspring with more symbionts at an earlier stage lost tentacles and mass faster than those with fewer symbionts. Our data demonstrate the importance of heterotrophic nutrition during early development and establishment of symbiosis. We propose that suppression of immunity during development may account for the observed patterns, although further research is required to validate this hypothesis. Our results provide insight into the metabolic costs and benefits of symbiosis under different nutritional conditions during development and regeneration of symbiotic cnidarians.
