## Supplementary material for "Symbiosis collapses during development of asexual offspring in the absence of heterotrophic feeding in a model cnidarian-algal symbiosis": Supp. Table 1

### Sheet: Sheet1
Period 1
Day 0
contrast	estimate	SE	df	z.ratio	p.value
apo_feed - apo_starve	-4e-07	1650.51	Inf	0.000	1
apo_feed - inoc_feed	-5e-07	1650.51	Inf	0.000	1
apo_feed - inoc_starve	-5e-07	1650.51	Inf	0.000	1
apo_feed - sym_feed	-4e-07	1650.51	Inf	0.000	1
apo_feed - sym_starve	-7e-07	1687.6	Inf	0.000	1
apo_starve - inoc_feed	-1e-07	1650.51	Inf	0.000	1
apo_starve - inoc_starve	-1e-07	1650.51	Inf	0.000	1
apo_starve - sym_feed	0.00e+00	1650.51	Inf	0.000	1
apo_starve - sym_starve	-3e-07	1687.6	Inf	0.000	1
inoc_feed - inoc_starve	0.00e+00	1650.51	Inf	0.000	1
inoc_feed - sym_feed	1.00e-07	1650.51	Inf	0.000	1
inoc_feed - sym_starve	-2e-07	1687.6	Inf	0.000	1
inoc_starve - sym_feed	1.00e-07	1650.51	Inf	0.000	1
inoc_starve - sym_starve	-2e-07	1687.6	Inf	0.000	1
sym_feed - sym_starve	-3e-07	1687.6	Inf	0.000	1
Day 4
contrast	estimate	SE	df	z.ratio	p.value
apo_feed - apo_starve	4.70e-01	0.403	Inf	1.166	0.8531
apo_feed - inoc_feed	2.08e-01	0.373	Inf	0.556	0.9937
apo_feed - inoc_starve	3.75e-01	0.392	Inf	0.957	0.9314
apo_feed - sym_feed	2.73e+00	1.031	Inf	2.649	0.0859
apo_feed - sym_starve	2.69e+00	1.031	Inf	2.605	0.0959
apo_starve - inoc_feed	-0.262	0.421	Inf	-0.624	0.9893
apo_starve - inoc_starve	-0.0953	0.437	Inf	-0.218	0.9999
apo_starve - sym_feed	2.26e+00	1.049	Inf	2.155	0.2593
apo_starve - sym_starve	2.22e+00	1.049	Inf	2.112	0.2807
inoc_feed - inoc_starve	1.67e-01	0.410	Inf	0.408	0.9986
inoc_feed - sym_feed	2.52e+00	1.038	Inf	2.431	0.1457
inoc_feed - sym_starve	2.48e+00	1.038	Inf	2.388	0.1604
inoc_starve - sym_feed	2.36e+00	1.044	Inf	2.255	0.2128
inoc_starve - sym_starve	2.31e+00	1.044	Inf	2.213	0.2318
sym_feed - sym_starve	-0.0445	1.414	Inf	-0.031	1
Day 5
contrast	estimate	SE	df	z.ratio	p.value
apo_feed - apo_starve	2.37e-01	0.144	Inf	1.643	0.5697
apo_feed - inoc_feed	-0.161	0.130	Inf	-1.233	0.8208
apo_feed - inoc_starve	4.70e-02	0.137	Inf	0.343	0.9994
apo_feed - sym_feed	1.15e+00	0.199	Inf	5.799	<.0001
apo_feed - sym_starve	1.17e+00	0.203	Inf	5.750	<.0001
apo_starve - inoc_feed	-0.398	0.139	Inf	-2.852	0.0496
apo_starve - inoc_starve	-0.19	0.146	Inf	-1.304	0.7831
apo_starve - sym_feed	9.15e-01	0.205	Inf	4.470	0.0001
apo_starve - sym_starve	9.33e-01	0.209	Inf	4.455	0.0001
inoc_feed - inoc_starve	2.08e-01	0.132	Inf	1.573	0.6166
inoc_feed - sym_feed	1.31e+00	0.195	Inf	6.725	<.0001
inoc_feed - sym_starve	1.33e+00	0.200	Inf	6.649	<.0001
inoc_starve - sym_feed	1.11e+00	0.200	Inf	5.532	<.0001
inoc_starve - sym_starve	1.12e+00	0.205	Inf	5.490	<.0001
sym_feed - sym_starve	1.81e-02	0.250	Inf	0.072	1
Day 6
contrast	estimate	SE	df	z.ratio	p.value
apo_feed - apo_starve	1.62e-01	0.122	Inf	1.334	0.766
apo_feed - inoc_feed	-0.0193	0.113	Inf	-0.170	1
apo_feed - inoc_starve	1.08e-02	0.116	Inf	0.093	1
apo_feed - sym_feed	6.29e-01	0.148	Inf	4.252	0.0003
apo_feed - sym_starve	5.71e-01	0.154	Inf	3.707	0.0029
apo_starve - inoc_feed	-0.182	0.121	Inf	-1.499	0.665
apo_starve - inoc_starve	-0.152	0.123	Inf	-1.231	0.8218
apo_starve - sym_feed	4.67e-01	0.154	Inf	3.029	0.0296
apo_starve - sym_starve	4.09e-01	0.160	Inf	2.555	0.1086
inoc_feed - inoc_starve	3.01e-02	0.115	Inf	0.262	0.9998
inoc_feed - sym_feed	6.48e-01	0.147	Inf	4.395	0.0002
inoc_feed - sym_starve	5.90e-01	0.154	Inf	3.842	0.0017
inoc_starve - sym_feed	6.18e-01	0.149	Inf	4.146	0.0005
inoc_starve - sym_starve	5.60e-01	0.155	Inf	3.610	0.0042
sym_feed - sym_starve	-0.0579	0.181	Inf	-0.321	0.9996
Day 7
contrast	estimate	SE	df	z.ratio	p.value
apo_feed - apo_starve	1.34e-01	0.114	Inf	1.180	0.8468
apo_feed - inoc_feed	5.49e-02	0.110	Inf	0.498	0.9963
apo_feed - inoc_starve	5.75e-02	0.109	Inf	0.527	0.9951
apo_feed - sym_feed	4.57e-01	0.123	Inf	3.732	0.0026
apo_feed - sym_starve	6.05e-01	0.136	Inf	4.442	0.0001
apo_starve - inoc_feed	-0.0792	0.111	Inf	-0.711	0.9807
apo_starve - inoc_starve	-0.0765	0.110	Inf	-0.694	0.9827
apo_starve - sym_feed	3.23e-01	0.124	Inf	2.617	0.0932
apo_starve - sym_starve	4.71e-01	0.137	Inf	3.434	0.0078
inoc_feed - inoc_starve	2.67e-03	0.107	Inf	0.025	1
inoc_feed - sym_feed	4.03e-01	0.120	Inf	3.342	0.0108
inoc_feed - sym_starve	5.50e-01	0.134	Inf	4.096	0.0006
inoc_starve - sym_feed	4.00e-01	0.119	Inf	3.346	0.0106
inoc_starve - sym_starve	5.47e-01	0.133	Inf	4.102	0.0006
sym_feed - sym_starve	1.47e-01	0.144	Inf	1.018	0.9121
Day 8
contrast	estimate	SE	df	z.ratio	p.value
apo_feed - apo_starve	5.53e-02	0.105	Inf	0.526	0.9952
apo_feed - inoc_feed	0.00e+00	0.104	Inf	0.000	1
apo_feed - inoc_starve	2.13e-02	0.103	Inf	0.206	0.9999
apo_feed - sym_feed	6.06e-02	0.113	Inf	0.539	0.9946
apo_feed - sym_starve	6.87e-02	0.110	Inf	0.627	0.989
apo_starve - inoc_feed	-0.0553	0.105	Inf	-0.526	0.9952
apo_starve - inoc_starve	-0.034	0.105	Inf	-0.325	0.9995
apo_starve - sym_feed	5.38e-03	0.114	Inf	0.047	1
apo_starve - sym_starve	1.34e-02	0.111	Inf	0.121	1
inoc_feed - inoc_starve	2.13e-02	0.103	Inf	0.206	0.9999
inoc_feed - sym_feed	6.06e-02	0.113	Inf	0.539	0.9946
inoc_feed - sym_starve	6.87e-02	0.110	Inf	0.627	0.989
inoc_starve - sym_feed	3.94e-02	0.112	Inf	0.351	0.9993
inoc_starve - sym_starve	4.74e-02	0.109	Inf	0.435	0.998
sym_feed - sym_starve	8.06e-03	0.118	Inf	0.068	1
Day 9
contrast	estimate	SE	df	z.ratio	p.value
apo_feed - apo_starve	5.24e-02	0.104	Inf	0.505	0.996
apo_feed - inoc_feed	-0.00512	0.101	Inf	-0.051	1
apo_feed - inoc_starve	4.26e-02	0.101	Inf	0.420	0.9983
apo_feed - sym_feed	-0.0451	0.100	Inf	-0.451	0.9977
apo_feed - sym_starve	-0.065	0.102	Inf	-0.638	0.9882
apo_starve - inoc_feed	-0.0575	0.104	Inf	-0.555	0.9938
apo_starve - inoc_starve	-0.00984	0.104	Inf	-0.095	1
apo_starve - sym_feed	-0.0975	0.103	Inf	-0.949	0.9335
apo_starve - sym_starve	-0.117	0.104	Inf	-1.124	0.8717
inoc_feed - inoc_starve	4.77e-02	0.101	Inf	0.471	0.9971
inoc_feed - sym_feed	-0.04	0.100	Inf	-0.400	0.9987
inoc_feed - sym_starve	-0.0599	0.102	Inf	-0.588	0.9918
inoc_starve - sym_feed	-0.0877	0.100	Inf	-0.875	0.9524
inoc_starve - sym_starve	-0.108	0.102	Inf	-1.055	0.899
sym_feed - sym_starve	-0.0199	0.101	Inf	-0.197	1
Period 2
Day 10
contrast	estimate	SE	df	z.ratio	p.value
apo_feed - apo_starve	0.01887	0.0971	Inf	0.194	1
apo_feed - inoc_feed	0.02844	0.0974	Inf	0.292	0.9997
apo_feed - inoc_starve	0.04297	0.0977	Inf	0.440	0.9979
apo_feed - sym_feed	-0.06337	0.0973	Inf	-0.652	0.987
apo_feed - sym_starve	-0.02505	0.0994	Inf	-0.252	0.9999
apo_starve - inoc_feed	0.00957	0.0978	Inf	0.098	1
apo_starve - inoc_starve	0.02410	0.0982	Inf	0.245	0.9999
apo_starve - sym_feed	-0.08224	0.0977	Inf	-0.842	0.9597
apo_starve - sym_starve	-0.04392	0.0999	Inf	-0.440	0.9979
inoc_feed - inoc_starve	0.01453	0.0984	Inf	0.148	1
inoc_feed - sym_feed	-0.09181	0.0979	Inf	-0.937	0.9369
inoc_feed - sym_starve	-0.05349	0.1001	Inf	-0.534	0.9948
inoc_starve - sym_feed	-0.10634	0.0983	Inf	-1.082	0.8888
inoc_starve - sym_starve	-0.06802	0.1004	Inf	-0.677	0.9845
sym_feed - sym_starve	0.03832	0.1	Inf	0.383	0.9989
Day 11
contrast	estimate	SE	df	z.ratio	p.value
apo_feed - apo_starve	0.02791	0.0965	Inf	0.289	0.9997
apo_feed - inoc_feed	0.03739	0.0967	Inf	0.387	0.9989
apo_feed - inoc_starve	0.04216	0.0968	Inf	0.436	0.998
apo_feed - sym_feed	-0.08301	0.0948	Inf	-0.875	0.9524
apo_feed - sym_starve	-0.04485	0.1022	Inf	-0.439	0.9979
apo_starve - inoc_feed	0.00948	0.0974	Inf	0.097	1
apo_starve - inoc_starve	0.01425	0.0975	Inf	0.146	1
apo_starve - sym_feed	-0.11092	0.0955	Inf	-1.161	0.8552
apo_starve - sym_starve	-0.07276	0.1028	Inf	-0.708	0.9811
inoc_feed - inoc_starve	0.00477	0.0977	Inf	0.049	1
inoc_feed - sym_feed	-0.1204	0.0957	Inf	-1.258	0.8081
inoc_feed - sym_starve	-0.08224	0.103	Inf	-0.798	0.9679
inoc_starve - sym_feed	-0.12518	0.0959	Inf	-1.306	0.782
inoc_starve - sym_starve	-0.08701	0.1031	Inf	-0.844	0.9593
sym_feed - sym_starve	0.03816	0.1013	Inf	0.377	0.999
Day 12
contrast	estimate	SE	df	z.ratio	p.value
apo_feed - apo_starve	0.06337	0.0952	Inf	0.666	0.9856
apo_feed - inoc_feed	0.06337	0.0952	Inf	0.666	0.9856
apo_feed - inoc_starve	0.05407	0.095	Inf	0.569	0.993
apo_feed - sym_feed	-0.12573	0.0928	Inf	-1.355	0.7538
apo_feed - sym_starve	-0.00583	0.101	Inf	-0.058	1
apo_starve - inoc_feed	0.00000	0.0967	Inf	0.000	1
apo_starve - inoc_starve	-0.0093	0.0964	Inf	-0.096	1
apo_starve - sym_feed	-0.1891	0.0943	Inf	-2.005	0.3391
apo_starve - sym_starve	-0.0692	0.1024	Inf	-0.676	0.9846
inoc_feed - inoc_starve	-0.0093	0.0964	Inf	-0.096	1
inoc_feed - sym_feed	-0.1891	0.0943	Inf	-2.005	0.3391
inoc_feed - sym_starve	-0.0692	0.1024	Inf	-0.676	0.9846
inoc_starve - sym_feed	-0.17979	0.0941	Inf	-1.911	0.3951
inoc_starve - sym_starve	-0.0599	0.1022	Inf	-0.586	0.992
sym_feed - sym_starve	0.11990	0.1002	Inf	1.197	0.8385
Day 14
contrast	estimate	SE	df	z.ratio	p.value
apo_feed - apo_starve	0.08040	0.0946	Inf	0.850	0.958
apo_feed - inoc_feed	0.01732	0.0931	Inf	0.186	1
apo_feed - inoc_starve	0.05741	0.094	Inf	0.611	0.9903
apo_feed - sym_feed	-0.15604	0.0901	Inf	-1.731	0.5109
apo_feed - sym_starve	-0.06239	0.0983	Inf	-0.635	0.9884
apo_starve - inoc_feed	-0.06308	0.095	Inf	-0.664	0.9858
apo_starve - inoc_starve	-0.02299	0.0959	Inf	-0.240	0.9999
apo_starve - sym_feed	-0.23644	0.0921	Inf	-2.567	0.1054
apo_starve - sym_starve	-0.14279	0.1001	Inf	-1.426	0.7112
inoc_feed - inoc_starve	0.04009	0.0944	Inf	0.425	0.9982
inoc_feed - sym_feed	-0.17336	0.0905	Inf	-1.915	0.393
inoc_feed - sym_starve	-0.07971	0.0987	Inf	-0.808	0.9663
inoc_starve - sym_feed	-0.21345	0.0915	Inf	-2.332	0.1811
inoc_starve - sym_starve	-0.1198	0.0996	Inf	-1.203	0.8358
sym_feed - sym_starve	0.09365	0.096	Inf	0.976	0.9257
Day 15
contrast	estimate	SE	df	z.ratio	p.value
apo_feed - apo_starve	0.07969	0.0941	Inf	0.846	0.9587
apo_feed - inoc_feed	-0.03758	0.0914	Inf	-0.411	0.9985
apo_feed - inoc_starve	0.06596	0.0938	Inf	0.703	0.9816
apo_feed - sym_feed	-0.19245	0.089	Inf	-2.163	0.2554
apo_feed - sym_starve	-0.0614	0.0995	Inf	-0.617	0.9898
apo_starve - inoc_feed	-0.11727	0.0933	Inf	-1.257	0.8085
apo_starve - inoc_starve	-0.01373	0.0957	Inf	-0.144	1
apo_starve - sym_feed	-0.27213	0.0909	Inf	-2.992	0.033
apo_starve - sym_starve	-0.14109	0.1013	Inf	-1.393	0.7313
inoc_feed - inoc_starve	0.10354	0.093	Inf	1.114	0.8759
inoc_feed - sym_feed	-0.15486	0.0881	Inf	-1.758	0.4933
inoc_feed - sym_starve	-0.02382	0.0987	Inf	-0.241	0.9999
inoc_starve - sym_feed	-0.2584	0.0906	Inf	-2.852	0.0497
inoc_starve - sym_starve	-0.12736	0.101	Inf	-1.261	0.8061
sym_feed - sym_starve	0.13104	0.0965	Inf	1.358	0.7522
Day 16
contrast	estimate	SE	df	z.ratio	p.value
apo_feed - apo_starve	0.10372	0.1019	Inf	1.018	0.9123
apo_feed - inoc_feed	-0.05277	0.098	Inf	-0.539	0.9946
apo_feed - inoc_starve	0.08746	0.1015	Inf	0.862	0.9555
apo_feed - sym_feed	-0.20615	0.0956	Inf	-2.156	0.2589
apo_feed - sym_starve	0.02206	0.1101	Inf	0.200	1
apo_starve - inoc_feed	-0.15649	0.1007	Inf	-1.554	0.6289
apo_starve - inoc_starve	-0.01626	0.1041	Inf	-0.156	1
apo_starve - sym_feed	-0.30987	0.0984	Inf	-3.149	0.0204
apo_starve - sym_starve	-0.08166	0.1125	Inf	-0.726	0.9788
inoc_feed - inoc_starve	0.14023	0.1002	Inf	1.399	0.7278
inoc_feed - sym_feed	-0.15338	0.0943	Inf	-1.627	0.5809
inoc_feed - sym_starve	0.07483	0.1089	Inf	0.687	0.9835
inoc_starve - sym_feed	-0.29361	0.098	Inf	-2.997	0.0325
inoc_starve - sym_starve	-0.0654	0.1121	Inf	-0.583	0.9922
sym_feed - sym_starve	0.22820	0.1068	Inf	2.136	0.2686
Day 17
contrast	estimate	SE	df	z.ratio	p.value
apo_feed - apo_starve	0.12260	0.1012	Inf	1.211	0.8315
apo_feed - inoc_feed	-0.06062	0.0966	Inf	-0.628	0.989
apo_feed - inoc_starve	0.11179	0.1009	Inf	1.108	0.8784
apo_feed - sym_feed	-0.20269	0.0946	Inf	-2.144	0.2648
apo_feed - sym_starve	0.03210	0.1091	Inf	0.294	0.9997
apo_starve - inoc_feed	-0.18323	0.0998	Inf	-1.836	0.4424
apo_starve - inoc_starve	-0.01081	0.104	Inf	-0.104	1
apo_starve - sym_feed	-0.3253	0.0978	Inf	-3.326	0.0114
apo_starve - sym_starve	-0.0905	0.1119	Inf	-0.809	0.9661
inoc_feed - inoc_starve	0.17242	0.0995	Inf	1.733	0.5099
inoc_feed - sym_feed	-0.14207	0.093	Inf	-1.527	0.6468
inoc_feed - sym_starve	0.09273	0.1078	Inf	0.860	0.9558
inoc_starve - sym_feed	-0.31448	0.0975	Inf	-3.225	0.0159
inoc_starve - sym_starve	-0.07969	0.1117	Inf	-0.714	0.9804
sym_feed - sym_starve	0.23480	0.1059	Inf	2.216	0.2301
Day 18
contrast	estimate	SE	df	z.ratio	p.value
apo_feed - apo_starve	0.12260	0.1012	Inf	1.211	0.8315
apo_feed - inoc_feed	-0.07856	0.0962	Inf	-0.817	0.9646
apo_feed - inoc_starve	0.10643	0.1008	Inf	1.056	0.8986
apo_feed - sym_feed	-0.22718	0.094	Inf	-2.416	0.1505
apo_feed - sym_starve	0.01802	0.1086	Inf	0.166	1
apo_starve - inoc_feed	-0.20116	0.0994	Inf	-2.024	0.3286
apo_starve - inoc_starve	-0.01617	0.1038	Inf	-0.156	1
apo_starve - sym_feed	-0.34979	0.0973	Inf	-3.595	0.0044
apo_starve - sym_starve	-0.10458	0.1115	Inf	-0.938	0.9367
inoc_feed - inoc_starve	0.18499	0.099	Inf	1.869	0.4211
inoc_feed - sym_feed	-0.14862	0.0921	Inf	-1.614	0.589
inoc_feed - sym_starve	0.09658	0.1069	Inf	0.903	0.9458
inoc_starve - sym_feed	-0.33361	0.0968	Inf	-3.445	0.0075
inoc_starve - sym_starve	-0.08841	0.1111	Inf	-0.796	0.9683
sym_feed - sym_starve	0.24520	0.105	Inf	2.335	0.1799
Day 21
contrast	estimate	SE	df	z.ratio	p.value
apo_feed - apo_starve	0.24039	0.0985	Inf	2.440	0.1427
apo_feed - inoc_feed	-0.03362	0.0917	Inf	-0.367	0.9991
apo_feed - inoc_starve	0.20830	0.0977	Inf	2.133	0.2702
apo_feed - sym_feed	-0.17947	0.0896	Inf	-2.002	0.3408
apo_feed - sym_starve	0.16417	0.1071	Inf	1.533	0.6428
apo_starve - inoc_feed	-0.274	0.0978	Inf	-2.801	0.0572
apo_starve - inoc_starve	-0.03209	0.1034	Inf	-0.310	0.9996
apo_starve - sym_feed	-0.41985	0.0959	Inf	-4.379	0.0002
apo_starve - sym_starve	-0.07621	0.1124	Inf	-0.678	0.9844
inoc_feed - inoc_starve	0.24191	0.0969	Inf	2.496	0.1252
inoc_feed - sym_feed	-0.14585	0.0888	Inf	-1.642	0.5706
inoc_feed - sym_starve	0.19779	0.1064	Inf	1.858	0.4281
inoc_starve - sym_feed	-0.38777	0.095	Inf	-4.082	0.0006
inoc_starve - sym_starve	-0.04412	0.1116	Inf	-0.395	0.9988
sym_feed - sym_starve	0.34364	0.1047	Inf	3.283	0.0131
Day 22
contrast	estimate	SE	df	z.ratio	p.value
apo_feed - apo_starve	0.26153	0.0981	Inf	2.667	0.082
apo_feed - inoc_feed	-0.03697	0.0906	Inf	-0.408	0.9986
apo_feed - inoc_starve	0.22944	0.0972	Inf	2.361	0.1703
apo_feed - sym_feed	-0.18796	0.0885	Inf	-2.124	0.2749
apo_feed - sym_starve	0.17815	0.1064	Inf	1.674	0.5492
apo_starve - inoc_feed	-0.29849	0.0973	Inf	-3.068	0.0263
apo_starve - inoc_starve	-0.03209	0.1034	Inf	-0.310	0.9996
apo_starve - sym_feed	-0.44949	0.0953	Inf	-4.716	<.0001
apo_starve - sym_starve	-0.08338	0.1122	Inf	-0.743	0.9765
inoc_feed - inoc_starve	0.26640	0.0964	Inf	2.763	0.0635
inoc_feed - sym_feed	-0.15099	0.0876	Inf	-1.723	0.5166
inoc_feed - sym_starve	0.21511	0.1057	Inf	2.035	0.3224
inoc_starve - sym_feed	-0.4174	0.0944	Inf	-4.421	0.0001
inoc_starve - sym_starve	-0.05129	0.1114	Inf	-0.461	0.9974
sym_feed - sym_starve	0.36610	0.1039	Inf	3.524	0.0057
Day 23
contrast	estimate	SE	df	z.ratio	p.value
apo_feed - apo_starve	0.27878	0.0988	Inf	2.821	0.0541
apo_feed - inoc_feed	-0.02985	0.0924	Inf	-0.323	0.9995
apo_feed - inoc_starve	0.24144	0.0978	Inf	2.469	0.1334
apo_feed - sym_feed	-0.21007	0.0885	Inf	-2.373	0.1658
apo_feed - sym_starve	0.23176	0.1083	Inf	2.139	0.267
apo_starve - inoc_feed	-0.30863	0.0982	Inf	-3.144	0.0207
apo_starve - inoc_starve	-0.03734	0.1033	Inf	-0.361	0.9992
apo_starve - sym_feed	-0.48885	0.0946	Inf	-5.169	<.0001
apo_starve - sym_starve	-0.04701	0.1133	Inf	-0.415	0.9984
inoc_feed - inoc_starve	0.27129	0.0971	Inf	2.793	0.0586
inoc_feed - sym_feed	-0.18022	0.0878	Inf	-2.052	0.3127
inoc_feed - sym_starve	0.26161	0.1077	Inf	2.428	0.1465
inoc_starve - sym_feed	-0.45151	0.0935	Inf	-4.828	<.0001
inoc_starve - sym_starve	-0.00968	0.1124	Inf	-0.086	1
sym_feed - sym_starve	0.44183	0.1045	Inf	4.229	0.0003
Day 24
contrast	estimate	SE	df	z.ratio	p.value
apo_feed - apo_starve	0.31052	0.0971	Inf	3.200	0.0173
apo_feed - inoc_feed	-0.02362	0.0887	Inf	-0.266	0.9998
apo_feed - inoc_starve	0.25759	0.0956	Inf	2.695	0.0763
apo_feed - sym_feed	-0.20942	0.0859	Inf	-2.437	0.1436
apo_feed - sym_starve	0.25245	0.1119	Inf	2.255	0.2127
apo_starve - inoc_feed	-0.33414	0.0966	Inf	-3.460	0.0071
apo_starve - inoc_starve	-0.05292	0.1029	Inf	-0.514	0.9956
apo_starve - sym_feed	-0.51994	0.094	Inf	-5.531	<.0001
apo_starve - sym_starve	-0.05806	0.1182	Inf	-0.491	0.9965
inoc_feed - inoc_starve	0.28122	0.0951	Inf	2.957	0.0367
inoc_feed - sym_feed	-0.1858	0.0854	Inf	-2.176	0.2491
inoc_feed - sym_starve	0.27608	0.1115	Inf	2.475	0.1314
inoc_starve - sym_feed	-0.46701	0.0925	Inf	-5.049	<.0001
inoc_starve - sym_starve	-0.00514	0.1171	Inf	-0.044	1
sym_feed - sym_starve	0.46187	0.1093	Inf	4.225	0.0003
Day 25
contrast	estimate	SE	df	z.ratio	p.value
apo_feed - apo_starve	0.33024	0.0966	Inf	3.417	0.0083
apo_feed - inoc_feed	-0.0155	0.088	Inf	-0.176	1
apo_feed - inoc_starve	0.27218	0.095	Inf	2.864	0.0481
apo_feed - sym_feed	-0.20209	0.0863	Inf	-2.341	0.1777
apo_feed - sym_starve	0.33222	0.1175	Inf	2.827	0.0532
apo_starve - inoc_feed	-0.34575	0.0963	Inf	-3.589	0.0045
apo_starve - inoc_starve	-0.05806	0.1028	Inf	-0.565	0.9932
apo_starve - sym_feed	-0.53233	0.0948	Inf	-5.617	<.0001
apo_starve - sym_starve	0.00198	0.1238	Inf	0.016	1
inoc_feed - inoc_starve	0.28768	0.0947	Inf	3.037	0.0289
inoc_feed - sym_feed	-0.18659	0.086	Inf	-2.170	0.2518
inoc_feed - sym_starve	0.34772	0.1172	Inf	2.966	0.0358
inoc_starve - sym_feed	-0.47427	0.0931	Inf	-5.092	<.0001
inoc_starve - sym_starve	0.06004	0.1226	Inf	0.490	0.9965
sym_feed - sym_starve	0.53431	0.116	Inf	4.608	0.0001
Day 28
contrast	estimate	SE	df	z.ratio	p.value
apo_feed - apo_starve	0.37194	0.0963	Inf	3.861	0.0016
apo_feed - inoc_feed	-0.04445	0.0861	Inf	-0.516	0.9956
apo_feed - inoc_starve	0.29783	0.0943	Inf	3.159	0.0197
apo_feed - sym_feed	-0.21192	0.0837	Inf	-2.530	0.1153
apo_feed - sym_starve	0.41525	0.1095	Inf	3.793	0.0021
apo_starve - inoc_feed	-0.41639	0.0955	Inf	-4.361	0.0002
apo_starve - inoc_starve	-0.07411	0.1029	Inf	-0.720	0.9796
apo_starve - sym_feed	-0.58386	0.0934	Inf	-6.252	<.0001
apo_starve - sym_starve	0.04331	0.117	Inf	0.370	0.9991
inoc_feed - inoc_starve	0.34229	0.0934	Inf	3.664	0.0034
inoc_feed - sym_feed	-0.16746	0.0828	Inf	-2.024	0.3288
inoc_feed - sym_starve	0.45970	0.1087	Inf	4.228	0.0003
inoc_starve - sym_feed	-0.50975	0.0913	Inf	-5.586	<.0001
inoc_starve - sym_starve	0.11742	0.1153	Inf	1.018	0.9121
sym_feed - sym_starve	0.62717	0.1069	Inf	5.868	<.0001
Period 3
Day 30
contrast	estimate	SE	df	z.ratio	p.value
apo_feed - apo_starve	0.42433	0.1087	Inf	3.904	0.0013
apo_feed - inoc_feed	-0.12709	0.0937	Inf	-1.356	0.7536
apo_feed - inoc_starve	0.41864	0.1107	Inf	3.783	0.0021
apo_feed - sym_feed	-0.22002	0.0931	Inf	-2.363	0.1696
apo_feed - sym_starve	0.63329	0.1370	Inf	4.624	0.0001
apo_starve - inoc_feed	-0.55142	0.1061	Inf	-5.197	<.0001
apo_starve - inoc_starve	-0.0057	0.1213	Inf	-0.047	1
apo_starve - sym_feed	-0.64436	0.1056	Inf	-6.104	<.0001
apo_starve - sym_starve	0.20896	0.1457	Inf	1.434	0.7061
inoc_feed - inoc_starve	0.54572	0.1081	Inf	5.047	<.0001
inoc_feed - sym_feed	-0.09294	0.0901	Inf	-1.032	0.9074
inoc_feed - sym_starve	0.76038	0.1349	Inf	5.636	<.0001
inoc_starve - sym_feed	-0.63866	0.1076	Inf	-5.936	<.0001
inoc_starve - sym_starve	0.21466	0.1472	Inf	1.459	0.6908
sym_feed - sym_starve	0.85332	0.1345	Inf	6.345	<.0001
Day 32
contrast	estimate	SE	df	z.ratio	p.value
apo_feed - apo_starve	0.46103	0.1079	Inf	4.272	0.0003
apo_feed - inoc_feed	-0.13466	0.0919	Inf	-1.466	0.6863
apo_feed - inoc_starve	0.45534	0.1099	Inf	4.143	0.0005
apo_feed - sym_feed	-0.20704	0.0917	Inf	-2.258	0.2117
apo_feed - sym_starve	0.91711	0.1446	Inf	6.344	<.0001
apo_starve - inoc_feed	-0.59569	0.1053	Inf	-5.659	<.0001
apo_starve - inoc_starve	-0.0057	0.1213	Inf	-0.047	1
apo_starve - sym_feed	-0.66807	0.1051	Inf	-6.356	<.0001
apo_starve - sym_starve	0.45608	0.1534	Inf	2.973	0.035
inoc_feed - inoc_starve	0.58999	0.1073	Inf	5.499	<.0001
inoc_feed - sym_feed	-0.07238	0.0886	Inf	-0.817	0.9645
inoc_feed - sym_starve	1.05177	0.1426	Inf	7.376	<.0001
inoc_starve - sym_feed	-0.66238	0.1071	Inf	-6.182	<.0001
inoc_starve - sym_starve	0.46177	0.1548	Inf	2.983	0.034
sym_feed - sym_starve	1.12415	0.1425	Inf	7.890	<.0001
Day 36
contrast	estimate	SE	df	z.ratio	p.value
apo_feed - apo_starve	0.51516	0.1076	Inf	4.788	<.0001
apo_feed - inoc_feed	-0.11054	0.0906	Inf	-1.220	0.8271
apo_feed - inoc_starve	0.56569	0.1116	Inf	5.068	<.0001
apo_feed - sym_feed	-0.1673	0.0907	Inf	-1.844	0.4376
apo_feed - sym_starve	1.12227	0.1600	Inf	7.013	<.0001
apo_starve - inoc_feed	-0.62571	0.1055	Inf	-5.933	<.0001
apo_starve - inoc_starve	0.05053	0.1240	Inf	0.408	0.9986
apo_starve - sym_feed	-0.68246	0.1056	Inf	-6.462	<.0001
apo_starve - sym_starve	0.60710	0.1689	Inf	3.595	0.0044
inoc_feed - inoc_starve	0.67624	0.1096	Inf	6.172	<.0001
inoc_feed - sym_feed	-0.05676	0.0882	Inf	-0.643	0.9877
inoc_feed - sym_starve	1.23281	0.1586	Inf	7.773	<.0001
inoc_starve - sym_feed	-0.73299	0.1097	Inf	-6.681	<.0001
inoc_starve - sym_starve	0.55657	0.1715	Inf	3.246	0.0149
sym_feed - sym_starve	1.28957	0.1587	Inf	8.126	<.0001
Day 37
contrast	estimate	SE	df	z.ratio	p.value
apo_feed - apo_starve	0.54502	0.1070	Inf	5.094	<.0001
apo_feed - inoc_feed	-0.12244	0.0890	Inf	-1.376	0.7416
apo_feed - inoc_starve	0.85010	0.1242	Inf	6.842	<.0001
apo_feed - sym_feed	-0.16659	0.0909	Inf	-1.832	0.4448
apo_feed - sym_starve	1.31339	0.1641	Inf	8.004	<.0001
apo_starve - inoc_feed	-0.66746	0.1047	Inf	-6.374	<.0001
apo_starve - inoc_starve	0.30509	0.1359	Inf	2.244	0.2176
apo_starve - sym_feed	-0.71161	0.1064	Inf	-6.691	<.0001
apo_starve - sym_starve	0.76837	0.1731	Inf	4.438	0.0001
inoc_feed - inoc_starve	0.97254	0.1223	Inf	7.953	<.0001
inoc_feed - sym_feed	-0.04415	0.0882	Inf	-0.500	0.9962
inoc_feed - sym_starve	1.43583	0.1626	Inf	8.829	<.0001
inoc_starve - sym_feed	-1.01669	0.1237	Inf	-8.219	<.0001
inoc_starve - sym_starve	0.46329	0.1843	Inf	2.514	0.12
sym_feed - sym_starve	1.47998	0.1637	Inf	9.042	<.0001
Day 39
contrast	estimate	SE	df	z.ratio	p.value
apo_feed - apo_starve	0.52642	0.1066	Inf	4.939	<.0001
apo_feed - inoc_feed	-0.15596	0.0885	Inf	-1.763	0.4902
apo_feed - inoc_starve	0.95250	0.1293	Inf	7.366	<.0001
apo_feed - sym_feed	-0.18746	0.0892	Inf	-2.102	0.2859
apo_feed - sym_starve	1.50985	0.1789	Inf	8.441	<.0001
apo_starve - inoc_feed	-0.68237	0.1037	Inf	-6.581	<.0001
apo_starve - inoc_starve	0.42608	0.1401	Inf	3.040	0.0286
apo_starve - sym_feed	-0.71388	0.1043	Inf	-6.846	<.0001
apo_starve - sym_starve	0.98343	0.1869	Inf	5.263	<.0001
inoc_feed - inoc_starve	1.10846	0.1269	Inf	8.733	<.0001
inoc_feed - sym_feed	-0.03151	0.0857	Inf	-0.368	0.9991
inoc_feed - sym_starve	1.66580	0.1772	Inf	9.402	<.0001
inoc_starve - sym_feed	-1.13997	0.1274	Inf	-8.948	<.0001
inoc_starve - sym_starve	0.55735	0.2007	Inf	2.777	0.0612
sym_feed - sym_starve	1.69731	0.1775	Inf	9.562	<.0001
Day 43
contrast	estimate	SE	df	z.ratio	p.value
apo_feed - apo_starve	0.54543	0.1055	Inf	5.171	<.0001
apo_feed - inoc_feed	-0.12636	0.0876	Inf	-1.442	0.7012
apo_feed - inoc_starve	0.97947	0.1223	Inf	8.010	<.0001
apo_feed - sym_feed	-0.1654	0.0882	Inf	-1.876	0.4169
apo_feed - sym_starve	2.54635	0.2957	Inf	8.612	<.0001
apo_starve - inoc_feed	-0.67179	0.1032	Inf	-6.513	<.0001
apo_starve - inoc_starve	0.43404	0.1338	Inf	3.243	0.015
apo_starve - sym_feed	-0.71083	0.1036	Inf	-6.862	<.0001
apo_starve - sym_starve	2.00092	0.3006	Inf	6.656	<.0001
inoc_feed - inoc_starve	1.10583	0.1203	Inf	9.194	<.0001
inoc_feed - sym_feed	-0.03904	0.0854	Inf	-0.457	0.9975
inoc_feed - sym_starve	2.67271	0.2948	Inf	9.065	<.0001
inoc_starve - sym_feed	-1.14487	0.1207	Inf	-9.488	<.0001
inoc_starve - sym_starve	1.56688	0.3069	Inf	5.105	<.0001
sym_feed - sym_starve	2.71175	0.2950	Inf	9.192	<.0001
Day 44
contrast	estimate	SE	df	z.ratio	p.value
apo_feed - apo_starve	0.62861	0.1091	Inf	5.761	<.0001
apo_feed - inoc_feed	-0.12656	0.0864	Inf	-1.465	0.6868
apo_feed - inoc_starve	1.15998	0.1289	Inf	8.996	<.0001
apo_feed - sym_feed	-0.13723	0.0875	Inf	-1.568	0.6197
apo_feed - sym_starve	2.58979	0.2844	Inf	9.106	<.0001
apo_starve - inoc_feed	-0.75517	0.1069	Inf	-7.063	<.0001
apo_starve - inoc_starve	0.53137	0.1435	Inf	3.703	0.0029
apo_starve - sym_feed	-0.76584	0.1078	Inf	-7.102	<.0001
apo_starve - sym_starve	1.96118	0.2913	Inf	6.732	<.0001
inoc_feed - inoc_starve	1.28654	0.1271	Inf	10.122	<.0001
inoc_feed - sym_feed	-0.01067	0.0848	Inf	-0.126	1
inoc_feed - sym_starve	2.71635	0.2836	Inf	9.579	<.0001
inoc_starve - sym_feed	-1.29721	0.1279	Inf	-10.146	<.0001
inoc_starve - sym_starve	1.42980	0.2993	Inf	4.777	<.0001
sym_feed - sym_starve	2.72702	0.2839	Inf	9.605	<.0001
Day 46
contrast	estimate	SE	df	z.ratio	p.value
apo_feed - apo_starve	0.61792	0.1056	Inf	5.851	<.0001
apo_feed - inoc_feed	-0.12125	0.0858	Inf	-1.413	0.7194
apo_feed - inoc_starve	1.74808	0.1719	Inf	10.170	<.0001
apo_feed - sym_feed	-0.15057	0.0866	Inf	-1.740	0.5053
apo_feed - sym_starve	2.60554	0.2843	Inf	9.165	<.0001
apo_starve - inoc_feed	-0.73917	0.1035	Inf	-7.144	<.0001
apo_starve - inoc_starve	1.13016	0.1814	Inf	6.232	<.0001
apo_starve - sym_feed	-0.7685	0.1041	Inf	-7.384	<.0001
apo_starve - sym_starve	1.98761	0.2901	Inf	6.851	<.0001
inoc_feed - inoc_starve	1.86933	0.1706	Inf	10.958	<.0001
inoc_feed - sym_feed	-0.02932	0.0839	Inf	-0.349	0.9993
inoc_feed - sym_starve	2.72678	0.2835	Inf	9.618	<.0001
inoc_starve - sym_feed	-1.89866	0.1709	Inf	-11.106	<.0001
inoc_starve - sym_starve	0.85745	0.3203	Inf	2.677	0.0798
sym_feed - sym_starve	2.75611	0.2837	Inf	9.714	<.0001
Day 49
contrast	estimate	SE	df	z.ratio	p.value
apo_feed - apo_starve	0.67201	0.1092	Inf	6.154	<.0001
apo_feed - inoc_feed	-0.1165	0.0854	Inf	-1.364	0.7488
apo_feed - inoc_starve	2.09109	0.1874	Inf	11.160	<.0001
apo_feed - sym_feed	-0.13892	0.0863	Inf	-1.610	0.5919
apo_feed - sym_starve	2.61719	0.2842	Inf	9.208	<.0001
apo_starve - inoc_feed	-0.7885	0.1072	Inf	-7.353	<.0001
apo_starve - inoc_starve	1.41908	0.1983	Inf	7.157	<.0001
apo_starve - sym_feed	-0.81093	0.1079	Inf	-7.514	<.0001
apo_starve - sym_starve	1.94518	0.2915	Inf	6.672	<.0001
inoc_feed - inoc_starve	2.20759	0.1862	Inf	11.853	<.0001
inoc_feed - sym_feed	-0.02243	0.0838	Inf	-0.268	0.9998
inoc_feed - sym_starve	2.73368	0.2835	Inf	9.643	<.0001
inoc_starve - sym_feed	-2.23001	0.1866	Inf	-11.948	<.0001
inoc_starve - sym_starve	0.52609	0.3289	Inf	1.600	0.5988
sym_feed - sym_starve	2.75611	0.2837	Inf	9.714	<.0001
Day 51
contrast	estimate	SE	df	z.ratio	p.value
apo_feed - apo_starve	0.75633	0.1130	Inf	6.691	<.0001
apo_feed - inoc_feed	-0.07712	0.0902	Inf	-0.855	0.9569
apo_feed - inoc_starve	2.19850	0.1964	Inf	11.195	<.0001
apo_feed - sym_feed	-0.16245	0.0883	Inf	-1.839	0.4402
apo_feed - sym_starve	2.62615	0.2846	Inf	9.227	<.0001
apo_starve - inoc_feed	-0.83345	0.1129	Inf	-7.383	<.0001
apo_starve - inoc_starve	1.44217	0.2078	Inf	6.940	<.0001
apo_starve - sym_feed	-0.91877	0.1114	Inf	-8.246	<.0001
apo_starve - sym_starve	1.86983	0.2926	Inf	6.390	<.0001
inoc_feed - inoc_starve	2.27562	0.1963	Inf	11.593	<.0001
inoc_feed - sym_feed	-0.08532	0.0881	Inf	-0.968	0.928
inoc_feed - sym_starve	2.70328	0.2846	Inf	9.500	<.0001
inoc_starve - sym_feed	-2.36095	0.1955	Inf	-12.080	<.0001
inoc_starve - sym_starve	0.42765	0.3338	Inf	1.281	0.7954
sym_feed - sym_starve	2.78860	0.2840	Inf	9.820	<.0001
Day 53
contrast	estimate	SE	df	z.ratio	p.value
apo_feed - apo_starve	0.75121	0.1120	Inf	6.708	<.0001
apo_feed - inoc_feed	-0.09111	0.0871	Inf	-1.046	0.9024
apo_feed - inoc_starve	2.67031	0.2437	Inf	10.956	<.0001
apo_feed - sym_feed	-0.13865	0.0861	Inf	-1.610	0.592
apo_feed - sym_starve	2.62104	0.2842	Inf	9.223	<.0001
apo_starve - inoc_feed	-0.84232	0.1115	Inf	-7.552	<.0001
apo_starve - inoc_starve	1.91910	0.2535	Inf	7.571	<.0001
apo_starve - sym_feed	-0.88986	0.1108	Inf	-8.034	<.0001
apo_starve - sym_starve	1.86983	0.2926	Inf	6.390	<.0001
inoc_feed - inoc_starve	2.76141	0.2435	Inf	11.340	<.0001
inoc_feed - sym_feed	-0.04754	0.0855	Inf	-0.556	0.9937
inoc_feed - sym_starve	2.71214	0.2840	Inf	9.549	<.0001
inoc_starve - sym_feed	-2.80896	0.2432	Inf	-11.552	<.0001
inoc_starve - sym_starve	-0.04927	0.3640	Inf	-0.135	1
sym_feed - sym_starve	2.75969	0.2837	Inf	9.727	<.0001
Day 56
contrast	estimate	SE	df	z.ratio	p.value
apo_feed - apo_starve	0.75678	0.1109	Inf	6.822	<.0001
apo_feed - inoc_feed	-0.07575	0.0865	Inf	-0.876	0.9523
apo_feed - inoc_starve	3.03405	0.2951	Inf	10.281	<.0001
apo_feed - sym_feed	-0.11225	0.0857	Inf	-1.310	0.7797
apo_feed - sym_starve	2.64385	0.2841	Inf	9.308	<.0001
apo_starve - inoc_feed	-0.83254	0.1108	Inf	-7.518	<.0001
apo_starve - inoc_starve	2.27727	0.3031	Inf	7.513	<.0001
apo_starve - sym_feed	-0.86904	0.1101	Inf	-7.890	<.0001
apo_starve - sym_starve	1.88707	0.2923	Inf	6.455	<.0001
inoc_feed - inoc_starve	3.10981	0.2950	Inf	10.540	<.0001
inoc_feed - sym_feed	-0.0365	0.0854	Inf	-0.427	0.9982
inoc_feed - sym_starve	2.71961	0.2840	Inf	9.577	<.0001
inoc_starve - sym_feed	-3.1463	0.2948	Inf	-10.672	<.0001
inoc_starve - sym_starve	-0.3902	0.4003	Inf	-0.975	0.9261
sym_feed - sym_starve	2.75611	0.2837	Inf	9.714	<.0001
Day 58
contrast	estimate	SE	df	z.ratio	p.value
apo_feed - apo_starve	0.72744	0.1072	Inf	6.784	<.0001
apo_feed - inoc_feed	-0.09633	0.0845	Inf	-1.140	0.8649
apo_feed - inoc_starve	3.02230	0.2840	Inf	10.641	<.0001
apo_feed - sym_feed	-0.11564	0.0855	Inf	-1.353	0.755
apo_feed - sym_starve	2.64761	0.2840	Inf	9.322	<.0001
apo_starve - inoc_feed	-0.82377	0.1056	Inf	-7.800	<.0001
apo_starve - inoc_starve	2.29486	0.2910	Inf	7.886	<.0001
apo_starve - sym_feed	-0.84308	0.1064	Inf	-7.927	<.0001
apo_starve - sym_starve	1.92017	0.2910	Inf	6.599	<.0001
inoc_feed - inoc_starve	3.11863	0.2834	Inf	11.004	<.0001
inoc_feed - sym_feed	-0.01931	0.0834	Inf	-0.232	0.9999
inoc_feed - sym_starve	2.74394	0.2834	Inf	9.682	<.0001
inoc_starve - sym_feed	-3.13794	0.2837	Inf	-11.061	<.0001
inoc_starve - sym_starve	-0.37469	0.3922	Inf	-0.955	0.9318
sym_feed - sym_starve	2.76325	0.2837	Inf	9.740	<.0001
Day 60
contrast	estimate	SE	df	z.ratio	p.value
apo_feed - apo_starve	0.73118	0.1072	Inf	6.823	<.0001
apo_feed - inoc_feed	-0.09259	0.0845	Inf	-1.096	0.883
apo_feed - inoc_starve	3.10608	0.2951	Inf	10.527	<.0001
apo_feed - sym_feed	-0.11546	0.0853	Inf	-1.353	0.7549
apo_feed - sym_starve	2.65134	0.2840	Inf	9.336	<.0001
apo_starve - inoc_feed	-0.82377	0.1056	Inf	-7.800	<.0001
apo_starve - inoc_starve	2.37491	0.3018	Inf	7.869	<.0001
apo_starve - sym_feed	-0.84663	0.1063	Inf	-7.965	<.0001
apo_starve - sym_starve	1.92017	0.2910	Inf	6.599	<.0001
inoc_feed - inoc_starve	3.19867	0.2945	Inf	10.861	<.0001
inoc_feed - sym_feed	-0.02287	0.0833	Inf	-0.274	0.9998
inoc_feed - sym_starve	2.74394	0.2834	Inf	9.682	<.0001
inoc_starve - sym_feed	-3.22154	0.2948	Inf	-10.930	<.0001
inoc_starve - sym_starve	-0.45474	0.4003	Inf	-1.136	0.8665
sym_feed - sym_starve	2.76680	0.2837	Inf	9.754	<.0001
Day 64
contrast	estimate	SE	df	z.ratio	p.value
apo_feed - apo_starve	0.75744	0.1071	Inf	7.071	<.0001
apo_feed - inoc_feed	-0.10096	0.0835	Inf	-1.209	0.8328
apo_feed - inoc_starve	3.30689	0.3220	Inf	10.271	<.0001
apo_feed - sym_feed	-0.10404	0.0848	Inf	-1.227	0.8235
apo_feed - sym_starve	3.15534	0.3587	Inf	8.797	<.0001
apo_starve - inoc_feed	-0.8584	0.1055	Inf	-8.139	<.0001
apo_starve - inoc_starve	2.54944	0.3283	Inf	7.764	<.0001
apo_starve - sym_feed	-0.86148	0.1065	Inf	-8.092	<.0001
apo_starve - sym_starve	2.39790	0.3644	Inf	6.580	<.0001
inoc_feed - inoc_starve	3.40784	0.3214	Inf	10.602	<.0001
inoc_feed - sym_feed	-0.00309	0.0827	Inf	-0.037	1
inoc_feed - sym_starve	3.25629	0.3582	Inf	9.091	<.0001
inoc_starve - sym_feed	-3.41093	0.3217	Inf	-10.601	<.0001
inoc_starve - sym_starve	-0.15155	0.4743	Inf	-0.319	0.9996
sym_feed - sym_starve	3.25938	0.3585	Inf	9.092	<.0001
Day 70
contrast	estimate	SE	df	z.ratio	p.value
apo_feed - apo_starve	0.78276	0.1067	Inf	7.336	<.0001
apo_feed - inoc_feed	-0.08879	0.0827	Inf	-1.074	0.892
apo_feed - inoc_starve	3.33221	0.3218	Inf	10.354	<.0001
apo_feed - sym_feed	-0.08574	0.0841	Inf	-1.020	0.9115
apo_feed - sym_starve	17.1648	233.305	Inf	0.074	1
apo_starve - inoc_feed	-0.87155	0.1053	Inf	-8.280	<.0001
apo_starve - inoc_starve	2.54944	0.3283	Inf	7.764	<.0001
apo_starve - sym_feed	-0.8685	0.1063	Inf	-8.167	<.0001
apo_starve - sym_starve	16.382	233.305	Inf	0.070	1
inoc_feed - inoc_starve	3.42100	0.3214	Inf	10.646	<.0001
inoc_feed - sym_feed	0.00305	0.0823	Inf	0.037	1
inoc_feed - sym_starve	17.2536	233.305	Inf	0.074	1
inoc_starve - sym_feed	-3.41795	0.3217	Inf	-10.624	<.0001
inoc_starve - sym_starve	13.8326	233.305	Inf	0.059	1
sym_feed - sym_starve	17.2505	233.305	Inf	0.074	1
