## Supplementary material for "Symbiosis collapses during development of asexual offspring in the absence of heterotrophic feeding in a model cnidarian-algal symbiosis": Supp. Table 2

### Sheet: Sheet1
Day 10
contrast	estimate	SE	df	t.ratio	p.value
inoc_feed - inoc_starve	-0.178	3.37	188	-0.053	0.9999
inoc_feed - sym_feed	-32.284	3.41	188	-9.470	<.0001
inoc_feed - sym_starve	-54.275	3.45	188	-15.740	<.0001
inoc_starve - sym_feed	-32.105	3.41	188	-9.418	<.0001
inoc_starve - sym_starve	-54.097	3.45	188	-15.688	<.0001
sym_feed - sym_starve	-21.992	3.48	188	-6.312	<.0001
Day 25
contrast	estimate	SE	df	t.ratio	p.value
inoc_feed - inoc_starve	-6.267	3.69	188	-1.696	0.3285
inoc_feed - sym_feed	8.311	3.74	188	2.221	0.1214
inoc_feed - sym_starve	-17.523	4.27	188	-4.108	0.0003
inoc_starve - sym_feed	14.577	3.74	188	3.895	0.0008
inoc_starve - sym_starve	-11.256	4.27	188	-2.639	0.0443
sym_feed - sym_starve	-25.834	4.31	188	-5.997	<.0001
Day 66
contrast	estimate	SE	df	t.ratio	p.value
inoc_feed - inoc_starve	-42.761	6.53	188	-6.548	<.0001
inoc_feed - sym_feed	-1.571	4.2	188	-0.374	0.9821
inoc_feed - sym_starve	nonEst	NA	NA	NA	NA
inoc_starve - sym_feed	41.190	6.57	188	6.265	<.0001
inoc_starve - sym_starve	nonEst	NA	NA	NA	NA
sym_feed - sym_starve	nonEst	NA	NA	NA	NA
