## Supplementary material for "Symbiosis collapses during development of asexual offspring in the absence of heterotrophic feeding in a model cnidarian-algal symbiosis": Supp. Table 3

### Sheet: Sheet1
Day 2
contrast	estimate	SE	df	t.ratio	p.value
apo_feed - apo_starve	0.02717	0.0211	399	1.286	0.7928
apo_feed - inoc_feed	0.00541	0.0211	399	0.256	0.9999
apo_feed - inoc_starve	0.03544	0.0211	399	1.677	0.5478
apo_feed - sym_feed	-0.05172	0.0211	399	-2.447	0.1427
apo_feed - sym_starve	-0.03536	0.0211	399	-1.673	0.5504
apo_starve - inoc_feed	-0.02176	0.0211	399	-1.030	0.9077
apo_starve - inoc_starve	0.00827	0.0211	399	0.391	0.9988
apo_starve - sym_feed	-0.07889	0.0211	399	-3.733	0.003
apo_starve - sym_starve	-0.06253	0.0211	399	-2.959	0.0382
inoc_feed - inoc_starve	0.03003	0.0211	399	1.421	0.7142
inoc_feed - sym_feed	-0.05713	0.0211	399	-2.703	0.0768
inoc_feed - sym_starve	-0.04077	0.0211	399	-1.929	0.3858
inoc_starve - sym_feed	-0.08716	0.0211	399	-4.124	0.0006
inoc_starve - sym_starve	-0.0708	0.0211	399	-3.350	0.0113
sym_feed - sym_starve	0.01636	0.0211	399	0.774	0.9717
Day 10
contrast	estimate	SE	df	t.ratio	p.value
apo_feed - apo_starve	0.02296	0.0235	399	0.979	0.9245
apo_feed - inoc_feed	0.05656	0.0238	399	2.378	0.1665
apo_feed - inoc_starve	0.09054	0.025	399	3.621	0.0044
apo_feed - sym_feed	-0.0715	0.0235	399	-3.049	0.0293
apo_feed - sym_starve	-0.10077	0.0246	399	-4.104	0.0007
apo_starve - inoc_feed	0.03360	0.0241	399	1.395	0.7299
apo_starve - inoc_starve	0.06759	0.0253	399	2.673	0.083
apo_starve - sym_feed	-0.09446	0.0238	399	-3.977	0.0012
apo_starve - sym_starve	-0.12373	0.0248	399	-4.981	<.0001
inoc_feed - inoc_starve	0.03399	0.0256	399	1.328	0.7694
inoc_feed - sym_feed	-0.12806	0.0241	399	-5.318	<.0001
inoc_feed - sym_starve	-0.15733	0.0252	399	-6.255	<.0001
inoc_starve - sym_feed	-0.16204	0.0253	399	-6.409	<.0001
inoc_starve - sym_starve	-0.19131	0.0263	399	-7.272	<.0001
sym_feed - sym_starve	-0.02927	0.0248	399	-1.178	0.847
Day 24
contrast	estimate	SE	df	t.ratio	p.value
apo_feed - apo_starve	0.17402	0.0238	399	7.317	<.0001
apo_feed - inoc_feed	-0.04478	0.0231	399	-1.934	0.3826
apo_feed - inoc_starve	0.15598	0.0241	399	6.459	<.0001
apo_feed - sym_feed	-0.15057	0.0235	399	-6.420	<.0001
apo_feed - sym_starve	0.09529	0.0267	399	3.565	0.0054
apo_starve - inoc_feed	-0.21881	0.0238	399	-9.200	<.0001
apo_starve - inoc_starve	-0.01804	0.0248	399	-0.729	0.9783
apo_starve - sym_feed	-0.32459	0.0241	399	-13.481	<.0001
apo_starve - sym_starve	-0.07874	0.0273	399	-2.886	0.047
inoc_feed - inoc_starve	0.20077	0.0241	399	8.314	<.0001
inoc_feed - sym_feed	-0.10578	0.0235	399	-4.511	0.0001
inoc_feed - sym_starve	0.14007	0.0267	399	5.240	<.0001
inoc_starve - sym_feed	-0.30655	0.0244	399	-12.543	<.0001
inoc_starve - sym_starve	-0.0607	0.0276	399	-2.199	0.2404
sym_feed - sym_starve	0.24585	0.027	399	9.108	<.0001
Day 66
contrast	estimate	SE	df	t.ratio	p.value
apo_feed - apo_starve	0.16779	0.0268	399	6.263	<.0001
apo_feed - inoc_feed	-0.14742	0.0259	399	-5.696	<.0001
apo_feed - inoc_starve	0.14536	0.0409	399	3.552	0.0057
apo_feed - sym_feed	-0.23759	0.0263	399	-9.031	<.0001
apo_feed - sym_starve	0.13659	0.0755	399	1.810	0.4603
apo_starve - inoc_feed	-0.31521	0.0268	399	-11.766	<.0001
apo_starve - inoc_starve	-0.02243	0.0415	399	-0.540	0.9945
apo_starve - sym_feed	-0.40538	0.0272	399	-14.902	<.0001
apo_starve - sym_starve	-0.0312	0.0758	399	-0.412	0.9985
inoc_feed - inoc_starve	0.29278	0.0409	399	7.155	<.0001
inoc_feed - sym_feed	-0.09017	0.0263	399	-3.427	0.0088
inoc_feed - sym_starve	0.28402	0.0755	399	3.764	0.0026
inoc_starve - sym_feed	-0.38295	0.0412	399	-9.296	<.0001
inoc_starve - sym_starve	-0.00877	0.0818	399	-0.107	1
sym_feed - sym_starve	0.37419	0.0756	399	4.949	<.0001
