## Supplementary material for "Symbiosis collapses during development of asexual offspring in the absence of heterotrophic feeding in a model cnidarian-algal symbiosis": Supp. Table 4

### Sheet: Sheet1
Day 15
contrast	estimate	SE	df	t.ratio	p.value
apo_feed - apo_starve	0.11920	0.0978	41	1.218	0.8253
apo_feed - inoc_feed	-0.0026	0.0978	41	-0.027	1
apo_feed - inoc_starve	-0.14923	0.0978	41	-1.525	0.6503
apo_feed - sym_feed	-0.31516	0.0978	41	-3.222	0.0281
apo_feed - sym_starve	0.00817	0.0978	41	0.084	1
apo_starve - inoc_feed	-0.1218	0.0978	41	-1.245	0.8121
apo_starve - inoc_starve	-0.26843	0.0978	41	-2.744	0.0881
apo_starve - sym_feed	-0.43436	0.0978	41	-4.440	0.0009
apo_starve - sym_starve	-0.11103	0.0978	41	-1.135	0.8639
inoc_feed - inoc_starve	-0.14663	0.0978	41	-1.499	0.6669
inoc_feed - sym_feed	-0.31256	0.0978	41	-3.195	0.03
inoc_feed - sym_starve	0.01077	0.0978	41	0.110	1
inoc_starve - sym_feed	-0.16593	0.0978	41	-1.696	0.5421
inoc_starve - sym_starve	0.15740	0.0978	41	1.609	0.5975
sym_feed - sym_starve	0.32333	0.0978	41	3.305	0.0226
Day 29
contrast	estimate	SE	df	t.ratio	p.value
apo_feed - apo_starve	0.26153	0.1198	41	2.183	0.2677
apo_feed - inoc_feed	-0.08902	0.0978	41	-0.910	0.9417
apo_feed - inoc_starve	0.16097	0.1198	41	1.344	0.7593
apo_feed - sym_feed	0.01147	0.0978	41	0.117	1
apo_feed - sym_starve	0.18667	0.1198	41	1.558	0.6298
apo_starve - inoc_feed	-0.35055	0.1198	41	-2.926	0.0581
apo_starve - inoc_starve	-0.10055	0.1383	41	-0.727	0.9775
apo_starve - sym_feed	-0.25006	0.1198	41	-2.087	0.314
apo_starve - sym_starve	-0.07485	0.1383	41	-0.541	0.9941
inoc_feed - inoc_starve	0.25000	0.1198	41	2.087	0.3142
inoc_feed - sym_feed	0.10049	0.0978	41	1.027	0.906
inoc_feed - sym_starve	0.27570	0.1198	41	2.301	0.217
inoc_starve - sym_feed	-0.1495	0.1198	41	-1.248	0.8107
inoc_starve - sym_starve	0.02570	0.1383	41	0.186	1
sym_feed - sym_starve	0.17520	0.1198	41	1.462	0.6894
Day 70
contrast	estimate	SE	df	t.ratio	p.value
apo_feed - apo_starve	0.08225	0.1057	41	0.778	0.9697
apo_feed - inoc_feed	-0.01508	0.0978	41	-0.154	1
apo_feed - inoc_starve	nonEst	NA	NA	NA	NA
apo_feed - sym_feed	-0.07062	0.0978	41	-0.722	0.9781
apo_feed - sym_starve	nonEst	NA	NA	NA	NA
apo_starve - inoc_feed	-0.09733	0.1057	41	-0.921	0.9388
apo_starve - inoc_starve	nonEst	NA	NA	NA	NA
apo_starve - sym_feed	-0.15288	0.1057	41	-1.447	0.6988
apo_starve - sym_starve	nonEst	NA	NA	NA	NA
inoc_feed - inoc_starve	nonEst	NA	NA	NA	NA
inoc_feed - sym_feed	-0.05555	0.0978	41	-0.568	0.9926
inoc_feed - sym_starve	nonEst	NA	NA	NA	NA
inoc_starve - sym_feed	nonEst	NA	NA	NA	NA
inoc_starve - sym_starve	nonEst	NA	NA	NA	NA
sym_feed - sym_starve	nonEst	NA	NA	NA	NA
